# Genetic and behavioral adaptation of *Candida parapsilosis* to the microbiome of hospitalized infants revealed by *in situ* genomics, transcriptomics and proteomics

**DOI:** 10.1101/2020.03.23.004093

**Authors:** Patrick T. West, Samantha L. Peters, Matthew R. Olm, Feiqiao B. Yu, Yue Clare Lou, Brian A. Firek, Robyn Baker, Alexander D. Johnson, Michael J. Morowitz, Robert L. Hettich, Jillian F. Banfield

## Abstract

*Candida parapsilosis* is a common cause of invasive candidiasis, especially in newborn infants, and infections have been increasing over the past two decades. *C. parapsilosis* has been primarily studied in pure culture, leaving gaps in understanding of its function in microbiome context. Here, we reconstructed five unique *C. parapsilosis* genomes from premature infant fecal samples and analyzed their genome structure, population diversity and *in situ* activity relative to reference strains in pure culture. All five genomes contain hotspots of single nucleotide variants, some of which are shared by strains from multiple hospitals. A subset of environmental and hospital-derived genomes share variants within these hotspots suggesting derivation of that region from a common ancestor. Four of the newly reconstructed *C. parapsilosis* genomes have four to sixteen copies of the gene RTA3, which encodes a lipid translocase and is implicated in antifungal resistance, potentially indicating adaptation to hospital antifungal use. Time course metatranscriptomics and metaproteomics on fecal samples from a premature infant with a *C. parapsilosis* blood infection revealed highly variable *in situ* expression patterns that are distinct from those of similar strains in pure cultures. For example, biofilm formation genes were relatively less expressed *in situ*, whereas genes linked to oxygen utilization were more highly expressed, indicative of growth in a relatively aerobic environment. In gut microbiome samples, *C. parapsilosis* coexisted with *Enterococcus faecalis* that shifted in relative abundance over time, accompanied by changes in bacterial and fungal gene expression and proteome composition. The results reveal potentially medically relevant differences in Candida function in gut vs. laboratory environments, and constrain evolutionary processes that could contribute to hospital strain persistence and transfer into premature infant microbiomes.
