## Supplementary material for "Genetic and behavioral adaptation of *Candida parapsilosis* to the microbiome of hospitalized infants revealed by *in situ* genomics, transcriptomics and proteomics": Table S1

### Sheet: Sheet1
Table S2: Statistics on high copy number regions of interest
RTA3 Region										rRNA Gene Region
Genome	CBS1954	CBS631	S2_005	GA1	NYC Subway	C1_006	N3_182	L2_023		CBS1954	CBS631	S2_005	GA1	NYC Subway	C1_026	N3_182	L2_023
Mulitcopy region avg cov	NA	NA	78.8723	NA	95.4074	2745.59	2747.7	35.6071		8424.55	6078.72	461.9	10294.2	136.517	4567.6	2987.65	68.3333
Genomic avg cov	NA	NA	16.3921	NA	9.3	225.637	176	3.9		459.033	233.156	16.3921	475.422	6.55109	225.637	180.941	4.00444
Est. # of copies	NA	NA	4.81161	NA	10.2589	12.1682	15.612	9.13004		18.3528	26.0715	28.1782	21.6527	20.8388	20.2431	16.5117	17.0644
Region boundaries	NA	NA	HE605203.1:1,013,679-1,018,511	NA	1,014,600:1,017,200	1,014,500:1,017,400	1,015,600:1,018,300	1,014,000:1,016,800		HE605209.1:322,438-330,883	HE605209.1:322,438-330,884	HE605209.1:322,438-330,885	HE605209.1:322,438-330,886	HE605209.1:322,438-330,887	HE605209.1:322,438-330,888	HE605209.1:322,438-330,889	HE605209.1:322,438-330,890
