## Supplementary material for "Genetic and behavioral adaptation of *Candida parapsilosis* to the microbiome of hospitalized infants revealed by *in situ* genomics, transcriptomics and proteomics": Table S4

### Sheet: Sheet1
Table S5: Overview of significantly enriched categories (KEGG familes, PFAM domains, etc.) of genes enriched in subsets of genes of interest.
Candida parapsilosis
Transcriptomics				Proteomics
High expression	Up vs exvivo	Down vs exvivo	PLSDA - invivo vs exvivo	High abundance
M00147 (NADH dehydrogenase (ubiquinone) 1 beta subcomplex)	M00119 (Pantothenate biosynthesis, valine/L-aspartate => pantothenate)	2-Hacid_dh	Ribosomal proteins	M00157 (F-type H+-transporting ATPase subunit alpha)
M00152 (Cytochrome bc1 complex)	M00152 (Cytochrome bc1 complex)	2-Hacid_dh_C	Mitochondiral/aerobic respiration	M00177 (Ribosome)
M00154 (Cytochrome c oxidase)	M00154 (Cytochrome c oxidase)	3Beta_HSD	Uncharacterized	HSP70
M00158 (F-type ATPase)	M00396 (Lsm 2-8 complex)	ADH_zinc_N		MreB_Mbl
M00177 (Ribosome)	M00397 ( Lsm 1-7 complex)	Epimerase		Ribosomal proteins
	M00401	Helicase_C		Mitochondiral/aerobic respiration
	Hit1_C	KR
	LAGLIDADG_1	NAD_binding_2
	LAGLIDADG_3	NAD_binding_4
	Proton_antipo_M	Polysacc_synt_2
	zf-C2H2	adh_short
		adh_short_C2
	LAGLIDADG - homing endonucleases, potentially intron splicing
	pantothenate - vitamin B5 - used for synthesis of CoA
