## Supplementary material for "Genetic and behavioral adaptation of *Candida parapsilosis* to the microbiome of hospitalized infants revealed by *in situ* genomics, transcriptomics and proteomics": Table S3

### Sheet: Sheet1
Table S4: Features identified by a sPLS-DA analysis important for separating Candida-positive and Candida-negative samples for E. faecalis and S. epidermidis as well as for spearating in situ and culture samples for C. parapsilosis.
E faecalis Candida_pos vs candida_neg				E faecalis Candida_pos vs candida_neg				E faecalis Candida_pos vs candida_neg
Gene name	PC1 Contribution	annotation		Gene name	PC1 Contribution	annotation		Gene name	PC1 Contribution	annotation	C. albicans annotation
C1_006_012G1_scaffold_59_31	0.393955	rpsA; 30S ribosomal protein S1		C1_006_017G1_scaffold_518_3	-0.315804	beta-lactamase		CPAR2_803420	-0.257143	Ortholog(s) have cytosolic large ribosomal subunit localization	Ortholog of S. cerevisiae Rpl39; a component of the 60S ribosomal subunit;
C1_006_012G1_scaffold_252_3	0.318541	mtlA2; PTS family mannitol porter, EIICB component		C1_006_017G1_scaffold_14_29	-0.294232	UPF0354 protein SERP1303		CPAR2_702290	-0.253744	Ortholog(s) have structural constituent of ribosome activity	Putative ribosomal protein S28B
C1_006_012G1_scaffold_198_10	0.267047	50S ribosomal protein L13		C1_006_017G1_scaffold_106_10	-0.283729	3-oxoacyl-[acyl-carrier-protein] synthase,KASIII		CPAR2_106560	-0.249371	Has domain(s) with predicted integral component of membrane localization	Gene induced by hypoxia and ketoconazole; oral infection upregulated; mutants have reduced capacity to damage oral epithelial cells; Spider biofilm induced
C1_006_012G1_scaffold_44_52	0.253397	rpsQ; 30S ribosomal protein S17		C1_006_017G1_scaffold_295_7	-0.223866	Single-stranded DNA-binding protein		CPAR2_407870	-0.246802	Uncharacterized	Uncharacterized
C1_006_012G1_scaffold_231_7	-0.243509	manZ; PTS system, mannose-specific IID component		C1_006_017G1_scaffold_21_21	-0.217328	Uridylate kinase		CPAR2_701820	-0.232501	Ortholog(s) have structural constituent of ribosome activity	Putative ribosomal protein;
C1_006_012G1_scaffold_252_2	0.23572	mltF2; PTS family fructose/mannitol porter component IIA		C1_006_017G1_scaffold_6_43	-0.203661	Serine hydroxymethyltransferase		CPAR2_205880	-0.230286	Ortholog(s) have structural constituent of ribosome activity and cytosolic small ribosomal subunit, yeast-form cell wall localization	Ortholog(s) have structural constituent of ribosome activity and cytosolic small ribosomal subunit localization
C1_006_012G1_scaffold_44_54	0.234973	50S ribosomal protein L16		C1_006_017G1_scaffold_13_57	-0.20333	Uncharacterized protein		CPAR2_207790	-0.229804	Uncharacterized	Putative adhesin-like protein
C1_006_012G1_scaffold_59_33	0.188189	LysM domain protein		C1_006_017G1_scaffold_104_12	-0.199536	Orotidine 5'-phosphate decarboxylase		CPAR2_213570	-0.223969	Ortholog(s) have cytosolic large ribosomal subunit, hyphal cell wall, yeast-form cell wall localization	60S ribosomal ribosomal protein subunit;
C1_006_012G1_scaffold_35_12	0.187016	Uncharacterized protein		C1_006_017G1_scaffold_131_3	-0.197498	Ribonuclease Y		CPAR2_600370	-0.223366	Ortholog(s) have cytochrome-c oxidase activity, role in mitochondrial respiratory chain complex IV assembly and mitochondrial intermembrane space, mitochondrial respiratory chain complex IV localization	Ortholog(s) have cytochrome-c oxidase activity, role in mitochondrial respiratory chain complex IV assembly and mitochondrial intermembrane space, mitochondrial respiratory chain complex IV localization
C1_006_012G1_scaffold_307_2	-0.183169	NADH dehydrogenase, FAD-containing subunit; Pyridine nucleotide-disulfide oxidoreductase {ECO:0000313|EMBL:EJV04884.1}		C1_006_017G1_scaffold_98_20	-0.187352	Valyl-tRNA synthetase		CPAR2_602480	-0.216769	Ortholog(s) have enzyme regulator activity, role in positive regulation of ATPase activity and membrane, plasma membrane localization	Protein similar to S. cerevisiae small proteolipid associated with plasma membrane ATPase Pma1p;
C1_006_012G1_scaffold_63_23	-0.177449	Transcriptional regulator, TetR family		C1_006_017G1_scaffold_21_32	-0.180571	Translation initiation factor IF-2		CPAR2_401430	-0.215879	Has domain(s) with predicted structural constituent of ribosome activity, role in translation and ribosome localization	Protein with similarity to the ribosomal protein portion of S. cerevisiae Rpl40Bp
C1_006_012G1_scaffold_149_18	-0.166129	Uncharacterized protein		C1_006_017G1_scaffold_518_2	-0.172762	Regulatory protein BlaR1		CPAR2_701770	-0.188988	Ortholog(s) have RNA binding activity, role in cleavage involved in rRNA processing, rRNA pseudouridine synthesis, snRNA pseudouridine synthesis and box H/ACA snoRNP complex, nucleolus localization	Small nucleolar ribonucleoprotein; flucytosine induced
C1_006_012G1_scaffold_44_50	0.165431	50S ribosomal protein L24		C1_006_017G1_scaffold_27_30	-0.15766	50S ribosomal protein L35		CapafMp16	-0.18678	Mitochondrial ATP synthase subunit 8
C1_006_012G1_scaffold_17_65	-0.159382	Uncharacterized protein		C1_006_017G1_scaffold_42_42	-0.154832	Peroxide-responsive repressor PerR		CPAR2_100780	-0.163578	Uncharacterized
C1_006_012G1_scaffold_231_10	-0.150715	manX; PTS family mannose/fructose/sorbose porter component IIB		C1_006_017G1_scaffold_218_3	-0.154301	Chromosome partition protein		CPAR2_806330	-0.157822	Uncharacterized	Putative adhesin-like protein
C1_006_012G1_scaffold_44_44	0.141013	50S ribosomal protein L18		C1_006_017G1_scaffold_104_11	-0.153003	Carbamoyl-phosphate synthase (glutamine-hydrolyzing)		CPAR2_213940	0.144338	Putative serine and threonine ammonia lyase; similar but not orthologous to S. cerevisiae Cha1; not predicted to be present in mitochondrial nucleoids	Similar to catabolic ser/thr dehydratases; repressed by Rim101; induced in low iron; regulated on white-opaque switch; filament induced; Tn mutation affects filamentation;
C1_006_012G1_scaffold_164_17	0.131254	CsbD-like protein		C1_006_017G1_scaffold_152_1	-0.151174	Cysteinyl-tRNA synthetase		CPAR2_401330	-0.140033	Ortholog(s) have role in mitochondrial respiratory chain complex II assembly	Protein with a predicted role in mitochondrial respiratory chain complex II assembly
C1_006_012G1_scaffold_44_53	0.123075	50S ribosomal protein L29		C1_006_017G1_scaffold_42_39	-0.150744	Glutamate-1-semialdehyde aminotransferase		CPAR2_206570	-0.137021	Ortholog(s) have role in pathogenesis, phenotypic switching, single-species biofilm formation on inanimate substrate and cytoplasm, hyphal cell wall, yeast-form cell wall localization	White-phase yeast transcript; expression in opaques increases virulence/switching; mutant switches as WT; Hap43, hypoxia, ketoconazol induced; required for RPMI biofilm
C1_006_012G1_scaffold_101_5	0.121355	Guanylate kinase		C1_006_017G1_scaffold_48_26	-0.14808	Ribonuclease M5		CPAR2_301720	-0.136365	Has domain(s) with predicted NADH dehydrogenase (ubiquinone) activity, role in electron transport chain and mitochondrial respiratory chain complex I localization	Has domain(s) with predicted NADH dehydrogenase (ubiquinone) activity, role in electron transport chain and mitochondrial respiratory chain complex I localization
C1_006_012G1_scaffold_62_22	-0.112095	Isomerase; lipoprotein		C1_006_017G1_scaffold_10_41	-0.14781	Teichoic acid biosynthesis protein B		CapafMp05	-0.132173	Ortholog(s) have cytochrome-c oxidase activity, role in mitochondrial electron transport, cytochrome c to oxygen and mitochondrial inner membrane, mitochondrial membrane localization	Subunit II of cytochrome c oxidase, which is the terminal member of the mitochondrial inner membrane electron transport chain; one of three mitochondrially-encoded subunits
C1_006_012G1_scaffold_147_30	-0.109801	Cro/CI family transcriptional regulator		C1_006_017G1_scaffold_98_3	-0.145046	tgt; queuine tRNA-ribosyltransferase		CPAR2_407330	-0.130469	Uncharacterized
C1_006_012G1_scaffold_215_7	-0.103527	def-1; polypeptide deformylase		C1_006_017G1_scaffold_87_13	-0.144264	30S ribosomal protein L7Ae, putative		CPAR2_105340	0.128236	Ortholog(s) have ATPase activity, proton-transporting ATP synthase activity, rotational mechanism activity and role in ATP synthesis coupled proton transport	ATP synthase alpha subunit; antigenic in human/mouse; at hyphal surface; ciclopirox, ketoconazole, flucytosine induced; Efg1, caspofungin repressed; may be essential; sumoylation target; stationary phase-enriched;
C1_006_012G1_scaffold_44_9	0.0993202	Septum formation initiator		C1_006_017G1_scaffold_518_1	-0.141495	Beta-lactamase repressor BlaI		CPAR2_500350	-0.128021	Ortholog(s) have endopeptidase inhibitor activity and role in vacuole fusion, non-autophagic	Putative protease B inhibitor; hyphal-induced expression;
C1_006_012G1_scaffold_231_8	-0.0972522	Phosphotransferase system, mannose/fructose/N-acetylgalactosamine-specific component IIC		C1_006_017G1_scaffold_30_6	-0.133332	Putative GTP cyclohydrolase 1 type 2		CPAR2_208020	-0.125391	Uncharacterized	Protein conserved among the CTG-clade; 2 adjacent upstream SRE-1 elements; highly up-regulated in cecum-grown cells in a Cph2-dependent manner; Hap43-repressed;
C1_006_012G1_scaffold_164_16	0.084105	Uncharacterized protein; Putative transposon DNA-invertase Bin3		C1_006_017G1_scaffold_307_4	-0.129458	Beta-lactamase		CPAR2_207870	-0.114182	Uncharacterized
C1_006_012G1_scaffold_207_13	-0.0819305	maltose O-acetyltransferase		C1_006_017G1_scaffold_99_10	-0.119286	Cell division protein DivIB		CPAR2_302200	-0.10818	Uncharacterized
C1_006_012G1_scaffold_17_128	0.081245	Uncharacterized protein		C1_006_017G1_scaffold_234_5	-0.11799	Holin-like protein CidB		CPAR2_202060	-0.107148	pseudogene
C1_006_012G1_scaffold_164_9	0.0772767	Uncharacterized protein		C1_006_017G1_scaffold_45_29	-0.1073	DNA polymerase III subunits gamma and tau		CPAR2_805920	-0.105303	Uncharacterized
C1_006_012G1_scaffold_17_71	-0.0764952	Oxidoreductase, Gfo/Idh/MocA family		C1_006_017G1_scaffold_114_11	-0.0995268	Uncharacterized protein		CPAR2_602300	0.103097	Ortholog(s) have 3-demethylubiquinone-6 3-O-methyltransferase activity, hexaprenyldihydroxybenzoate methyltransferase activity and role in ubiquinone biosynthetic process	Protein with a predicted role in coenzyme Q biosynthesis; transcriptionally induced by interaction with macrophages; possibly an essential gene
C1_006_012G1_scaffold_38_44	-0.0750599	atpE2; ATP synthase F0 subunit C		C1_006_017G1_scaffold_28_34	-0.0941306	Ribosomal large subunit pseudouridine synthase B		CPAR2_403450	-0.102083	Uncharacterized
C1_006_012G1_scaffold_132_5	-0.0725651	Ribose-phosphate pyrophosphokinase		C1_006_017G1_scaffold_129_4	-0.0867399	UPF0342 protein SERP1381		CPAR2_808530	-0.0857896	Ortholog(s) have P-P-bond-hydrolysis-driven protein transmembrane transporter activity, protein transmembrane transporter activity, structural molecule activity	Ortholog(s) have P-P-bond-hydrolysis-driven protein transmembrane transporter activity, protein transmembrane transporter activity, structural molecule activity
C1_006_012G1_scaffold_21_90	0.0685247	xpt; xanthine phosphoribosyltransferase		C1_006_017G1_scaffold_177_5	-0.0856871	DNA replication and repair protein RecF		CPAR2_209870	-0.0770752	Ortholog(s) have cytochrome-c oxidase activity, role in mitochondrial electron transport, cytochrome c to oxygen and mitochondrial respiratory chain complex IV, plasma membrane localization	Putative subunit VIIa of cytochrome c oxidase
C1_006_012G1_scaffold_64_43	0.0642367	N5-carboxyaminoimidazole ribonucleotide synthase		C1_006_017G1_scaffold_42_21	-0.0768035	Uncharacterized protein		CPAR2_209920	-0.0654584	Uncharacterized
C1_006_012G1_scaffold_252_1	0.0626052	Mannitol-1-phosphate 5-dehydrogenase		C1_006_017G1_scaffold_16_18	-0.0738993	Uncharacterized protein		CPAR2_105600	-0.062274	Ortholog(s) have role in ribosome biogenesis	Ortholog(s) have role in ribosome biogenesis
C1_006_012G1_scaffold_188_21	0.0621672	Beta-lactamase, class A penicillin binding family protein		C1_006_017G1_scaffold_64_15	-0.047866	30S ribosomal protein S10		CPAR2_403170	0.0611967	Ortholog(s) have proton-transporting ATPase activity, rotational mechanism activity and role in cellular protein-containing complex assembly, endocytosis, polyphosphate metabolic process, vacuolar acidification, vacuole organization	Vacuolar H(+)-ATPase
C1_006_012G1_scaffold_149_23	-0.0566671	glutamyl-tRNA synthetase		C1_006_017G1_scaffold_14_11	-0.0392813	Glycerophosphoryl diester phosphodiesterase		CPAR2_700780	-0.0558616	Ortholog(s) have role in ATP synthesis coupled proton transport, protein complex oligomerization and mitochondrial proton-transporting ATP synthase complex, coupling factor F(o), plasma membrane localization	Subunit k of the mitochondrial F1F0 ATP synthase; a large enzyme complex required for ATP synthesis;
C1_006_012G1_scaffold_58_86	0.0529644	fabG-2; 3-ketoacyl-(acyl-carrier-protein) reductase		C1_006_017G1_scaffold_131_6	-0.0356093	2-oxoacid:acceptor oxidoreductase, alpha subunit		CPAR2_107160	0.049195	Ortholog(s) have ubiquinone binding, voltage-gated anion channel activity	Mitochondrial outer membrane porin; in detergent-resistant membrane fraction (possible lipid raft component); antigenic in human,
C1_006_012G1_scaffold_141_1	-0.0516124	Conserved domain protein		C1_006_017G1_scaffold_40_18	-0.0343806	NifU domain protein		CPAR2_213170	-0.0460034	Ortholog(s) have proton-transporting ATP synthase activity, rotational mechanism activity and role in ATP synthesis coupled proton transport, mitochondrial proton-transporting ATP synthase complex assembly, protein complex oligomerization	Ortholog(s) have proton-transporting ATP synthase activity, rotational mechanism activity and role in ATP synthesis coupled proton transport, mitochondrial proton-transporting ATP synthase complex assembly
C1_006_012G1_scaffold_114_9	0.0507795	Uncharacterized protein		C1_006_017G1_scaffold_114_4	-0.0335888	hypothetical protein		CPAR2_402080	-0.0442892	Uncharacterized
C1_006_012G1_scaffold_85_1	0.0500083	UvrABC system protein B		C1_006_017G1_scaffold_10_39	-0.0272884	Glycerol-3-phosphate cytidylyltransferase		CapafMp06	-0.0404547	Has domain(s) with predicted cytochrome-c oxidase activity, heme binding, iron ion binding activity, role in aerobic respiration, oxidation-reduction process and integral component of membrane localization	Subunit I of cytochrome c oxidase, which is the terminal member of the mitochondrial (mt) inner membrane electron transport chain;
C1_006_012G1_scaffold_231_9	-0.0426613	PTS system, mannose/fructose/sorbose family, IIB component		C1_006_017G1_scaffold_104_5	-0.0265094	Pseudouridine synthase		CPAR2_808930	0.037318	Ortholog(s) have structural constituent of ribosome activity and cytosolic small ribosomal subunit localization	Acidic ribosomal protein S12;
C1_006_012G1_scaffold_59_20	-0.0289643	Uncharacterized protein		C1_006_017G1_scaffold_45_7	-0.0255206	PAP2 family protein		CPAR2_211020	-0.0320747	Uncharacterized
C1_006_012G1_scaffold_21_54	0.0243599	Endoribonuclease YbeY		C1_006_017G1_scaffold_21_42	-0.0221321	Peptidase, M16 family		CPAR2_207610	-0.031925	Putative N-acetyl-gamma-glutamyl-phosphate reductase, acetylglutamate kinase; role in arginine biosynthesis	Arginine biosynthetic enzyme; processed in S. cerevisiae into 2 polypeptides with acetylglutamate kinase (Arg6) activity and acetylglutamate-phosphate reductase (Arg5) activity;
C1_006_012G1_scaffold_35_95	-0.0199235	ansA; L-asparaginase		C1_006_017G1_scaffold_14_27	-0.00854608	FtsK/SpoIIIE family protein		CPAR2_202550	-0.0238271	Has domain(s) with predicted structural constituent of ribosome activity, role in translation and ribosome localization	Putative 40S ribosomal protein S30;
C1_006_012G1_scaffold_35_14	0.0149718	Universal stress protein		C1_006_017G1_scaffold_356_4	-0.0056419	ABC transporter, ATP-binding protein		CPAR2_800480	-0.0213096	Ortholog(s) have RNA binding, poly(U) RNA binding activity and role in mRNA splicing, via spliceosome, maturation of SSU-rRNA	Putative Lsm protein;
C1_006_012G1_scaffold_210_trna_5	0.0119634	Ile		C1_006_017G1_scaffold_13_44	-0.00535588	UvrABC system protein B		CPAR2_206850	-0.0165933	Ortholog(s) have protein transmembrane transporter activity and role in mitochondrial outer membrane translocase complex assembly, protein targeting to mitochondrion	Ortholog(s) have protein transmembrane transporter activity and role in mitochondrial outer membrane translocase complex assembly,
C1_006_012G1_scaffold_123_13	-0.00794277	Ornithine carbamoyltransferase		C1_006_017G1_scaffold_174_2	-0.0053059	Signal peptidase I		CPAR2_109250	0.00901408	Ortholog(s) have small ribosomal subunit rRNA binding, structural constituent of ribosome activity and role in positive regulation of translational fidelity, rRNA export from nucleus	Protein component of the small (40S)
C1_006_012G1_scaffold_164_8	0.00352452	Uncharacterized protein		C1_006_017G1_scaffold_30_5	-0.00398741	ATP-dependent RNA helicase, DEAD/DEAH box family		CapafMp14	-0.00642749	Has domain(s) with predicted oxidoreductase activity, acting on NAD(P)H activity and role in ATP synthesis coupled electron transport	Subunit 4L of NADH:ubiquinone oxidoreductase
C1_006_012G1_scaffold_58_69	-0.00164755	Glycosyl hydrolases family 18	chitinase	C1_006_017G1_scaffold_252_3	-0.00216647	50S ribosomal protein L9		CapafMp10	-0.00510055	Has domain(s) with predicted proton transmembrane transporter activity and role in ATP synthesis coupled proton transport, proton transmembrane transport	Has domain(s) with predicted proton transmembrane transporter activity and role in ATP synthesis coupled proton transport,
C1_006_012G1_scaffold_58_74	-0.00153941	Iojap family protein		C1_006_017G1_scaffold_21_28	-0.00151294	Ribosome maturation factor RimP		CPAR2_302310	-0.00304078	Ortholog(s) have SUMO ligase activity	SUMO E3 ligase for Wor1, involved in CO2-mediated white-opaque phenotypic switching;
