## Supplementary material for "Genetic and behavioral adaptation of *Candida parapsilosis* to the microbiome of hospitalized infants revealed by *in situ* genomics, transcriptomics and proteomics": Table S2

### Sheet: Antibiotic Exposure
Table S3: Antibiotic and antifungal treatment regimen for infant 06
ID	Start DOL (Day of Life)	Start SD	End DOL (Day of Life)	End SD	Antibiotics Used	Notes
infant 06	1	270	1	270	gentamycin	only received 1 dose
infant 06	1	270	8	277	Ampicillin
infant 06	3	272	8	277	Cefepime
infant 06	7	276	26	295	bacitracin topical	started q. 8 hrs secondary to skin break-down
infant 06	19	288	21	290	Vancomycin and cefepime	baby had persistent thrombocytpoenia and labs were drawn that documented an elevated CRP and a bandemia. Blood cultures were then drawn
infant 06	21	290	26	295	fluconazole	blood cultures drawn were + for yeast.
infant 06	24	293	25	294	cefepime	possible sepsis-ruled out
infant 06	24	293	25	294	Vancomycin	possible sepsis
infant 06	26	295	58	327	Caspofungin	replaced fluconazole for treatment of persistent + cxs. Treated for 28 days after first negative cx
infant 06	28	297	29	298	Ampicillin	Cx positive for gram + cocci that was identified as a contaminant. The lab called with the correction
